# Translation initiation or elongation inhibition triggers contrasting effects on *Caenorhabditis elegans* survival during pathogen infection

**DOI:** 10.1101/2024.01.15.575653

**Authors:** Annesha Ghosh, Jogender Singh

## Abstract

Diverse microbial pathogens are known to attenuate host protein synthesis. Consequently, the host mounts a defense response against protein translation inhibition, leading to increased transcript levels of immune genes. The seemingly paradoxical upregulation of immune gene transcripts in response to blocked protein synthesis suggests that the defense mechanism against translation inhibition may not universally benefit host survival. However, a comprehensive assessment of host survival on pathogens upon blockage of different stages of protein synthesis is currently lacking. Here, we investigate the impact of knockdown of various translation initiation and elongation factors on the survival of *Caenorhabditis elegans* exposed to *Pseudomonas aeruginosa*. Intriguingly, we observe opposing effects on *C. elegans* survival depending on whether translation initiation or elongation is inhibited. While translation initiation inhibition enhances survival, elongation inhibition decreases it. Transcriptomic studies reveal that translation initiation inhibition activates a bZIP transcription factor ZIP-2-dependent innate immune response that protects *C. elegans* from *P. aeruginosa* infection. In contrast, inhibiting translation elongation triggers both ZIP-2-dependent and ZIP-2-independent immune responses that, while effective in clearing the infection, are detrimental to the host. Thus, our findings reveal the opposing roles of translation initiation and elongation inhibition in *C. elegans* survival during *P. aeruginosa* infection, highlighting distinct transcriptional reprogramming that may underlie these differences.
