## Supplementary material for "Translation initiation or elongation inhibition triggers contrasting effects on *Caenorhabditis elegans* survival during pathogen infection": Table S2

### Sheet: Figures 1,S1,S2
	Experiment #	Strain	Genotype	RNAi	Mean survival	# Deaths/total before censoring	Control for comparison	p value with respect to control	% Survival extension (compared to control)
	1	N2	wild type	EV	46.5	85/105
		N2	wild type	iftb-1	53	98/105	EV	p<0.001	13.9785
		N2	wild type	eif-2Bε	60	96/105	EV	p<0.001	29.0323
		N2	wild type	egl-45	58	93/105	EV	p<0.001	24.7312
		N2	wild type	eif-3.B	51	96/105	EV	p<0.001	9.67742
		N2	wild type	eif-3.E	54	94/105	EV	p<0.001	16.129
		N2	wild type	eif-3.F	58	87/105	EV	p<0.001	24.7312
	2
		N2	wild type	EV	46.5	94/105
		N2	wild type	iftb-1	60	96/105	EV	p<0.001	29.0323
		N2	wild type	eif-2Bε	60	92/105	EV	p<0.001	29.0323
		N2	wild type	egl-45	58	83/105	EV	p<0.001	24.7312
		N2	wild type	eif-3.B	60	96/105	EV	p<0.001	29.0323
		N2	wild type	eif-3.E	58	93/105	EV	p<0.001	24.7312
		N2	wild type	eif-3.F	60	92/105	EV	p<0.001	29.0323
	3
		N2	wild type	EV	53.5	82/105
		N2	wild type	iftb-1	66	98/105	EV	p<0.001	23.3645
		N2	wild type	eif-2Bε	62	92/105	EV	p<0.001	15.8879
		N2	wild type	egl-45	62	92/105	EV	p<0.001	15.8879
		N2	wild type	eif-3.B	64	95/105	EV	p<0.001	19.6262
		N2	wild type	eif-3.E	60	88/105	EV	p<0.001	12.1495
		N2	wild type	eif-3.F	60	96/105	EV	p<0.001	12.1495
	1	N2	wild type	EV	48	86/105
		N2	wild type	eif-2A	48	85/105	EV	ns	0
		N2	wild type	eif-2B	48	80/105	EV	ns	0
		N2	wild type	eif-2Bβ	72	91/105	EV	p<0.001	44
		N2	wild type	eif-2Bα	48	82/105	EV	ns	0
		N2	wild type	eIF2C-1	48	78/105	EV	ns	0
		N2	wild type	eIF2C-2	48	86/105	EV	ns	0
		N2	wild type	eIF2C-3	48	81/105	EV	ns	0
		N2	wild type	eIF4A-3	48	81/105	EV	ns	0
		N2	wild type	eif-3.K	48	86/105	EV	ns	0
	2	N2	wild type	EV	52	95/105
		N2	wild type	eif-2A	48	92/105	EV	p<0.05	-7.69231
		N2	wild type	eif-2B	51	92/105	EV	ns	-1.92308
		N2	wild type	eif-2Bβ	67	94/105	EV	p<0.001	28.8462
		N2	wild type	eif-2Bα	53	90/105	EV	ns	1.92308
		N2	wild type	eIF2C-1	50	96/105	EV	ns	-3.84615
		N2	wild type	eIF2C-2	46	98/105	EV	ns	-11.5385
		N2	wild type	eIF2C-3	51	86/105	EV	ns	-1.92308
		N2	wild type	eIF4A-3	48	98/105	EV	ns	-7.69231
		N2	wild type	eif-3.K	48	92/105	EV	ns	-7.69231
	3	N2	wild type	EV	48	95/105
		N2	wild type	eif-2A	46	92/105	EV	p<0.05	-4.16667
		N2	wild type	eif-2B	47	92/105	EV	ns	-2.08333
		N2	wild type	eif-2Bβ	64	94/105	EV	p<0.001	33.3333
		N2	wild type	eif-2Bα	50	90/105	EV	ns	4.16667
		N2	wild type	eIF2C-1	51	96/105	EV	ns	6.25
		N2	wild type	eIF2C-2	48	98/105	EV	ns	0
		N2	wild type	eIF2C-3	48	86/105	EV	ns	0
		N2	wild type	eIF4A-3	48	98/105	EV	ns	0
		N2	wild type	eif-3.K	46	92/105	EV	ns	-4.16667
	1	N2	wild type	EV	48	97/105
		N2	wild type	eIF4A-DDX47	56	67/70	EV	ns	16.6667
		N2	wild type	phi-2	56	77/90	EV	p<0.05	16.6667
		N2	wild type	phi-18	56	74/90	EV	p<0.05	16.6667
		N2	wild type	EV	54	92/105
		N2	wild type	eif-3.H	53	97/105	EV	ns	-1.85185
		N2	wild type	eif-3.G	68	100/105	EV	p<0.01	25.9259
		N2	wild type	hel-1	74	104/105	EV	p<0.001	37.037
		N2	wild type	inf-1	60	81/105	EV	ns	11.1111
	2	N2	wild type	EV	50	88/105
		N2	wild type	inf-1	50	83/105	EV	ns	0
		N2	wild type	hel-1	74	89/105	EV	p<0.001	48
		N2	wild type	eIF4A-DDX47	50	54/70	EV	ns	0
		N2	wild type	eif-3.G	72	89/105	EV	p<0.001	44
		N2	wild type	eif-3.H	51.5	88/105	EV	ns	3
		N2	wild type	phi-2	50	85/105	EV	p<0.05	0
		N2	wild type	phi-18	48	56/70	EV	ns	-4
	3	N2	wild type	EV	54	86/105
		N2	wild type	inf-1	54	80/105	EV	ns	0
		N2	wild type	hel-1	62	85/105	EV	p<0.001	14.8148
		N2	wild type	eIF4A-DDX47	54	83/105	EV	ns	0
		N2	wild type	eif-3.G	62	89/105	EV	p<0.001	14.8148
		N2	wild type	eif-3.H	54	72/105	EV	ns	0
		N2	wild type	phi-2	52	86/105	EV	ns	-3.7037
		N2	wild type	phi-18	48	77/105	EV	ns	-11.1111
	1	N2	wild type	EV	54	92/105
		N2	wild type	eif-1	53	95/105	EV	ns	-1.85185
		N2	wild type	eif-1.A	66	101/105	EV	p<0.001	22.2222
		N2	wild type	eif-3.C	54	91/105	EV	ns	0
		N2	wild type	eif-3.J	52	93/105	EV	ns	-3.7037
		N2	wild type	eif-3.D	55	91/105	EV	ns	1.85185
	2	N2	wild type	EV	53	84/105
		N2	wild type	eif-1	50	105/105	EV	ns	-5.66038
		N2	wild type	eif-1.A	64	105/105	EV	p<0.01	20.7547
		N2	wild type	eif-3.C	53	95/105	EV	ns	0
		N2	wild type	eif-3.J	53	94/105	EV	ns	0
		N2	wild type	eif-3.D	50	97/105	EV	ns	-5.66038
	3	N2	wild type	EV	52	82/105
		N2	wild type	eif-1	54	93/105	EV	ns	3.84615
		N2	wild type	eif-1.A	64	99/105	EV	p<0.001	23.0769
		N2	wild type	eif-3.C	52	97/105	EV	ns	0
		N2	wild type	eif-3.J	53.5	90/105	EV	ns	2.88462
		N2	wild type	eif-3.D	51.5	87/105	EV	ns	-0.961538
	1	N2	wild type	EV	55	94/105
		N2	wild type	eIF4A-DDX19	53	105/105	EV	ns	-3.63636
		N2	wild type	eIF4A-Prp5	53	102/105	EV	ns	-3.63636
		N2	wild type	eIF4H	56	101/105	EV	p<0.05	1.81818
		N2	wild type	ife-3	57	102/105	EV	p<0.05	3.63636
		N2	wild type	ife-1	55	104/105	EV	ns	0
		N2	wild type	ife-4	57	101/105	EV	p<0.05	3.63636
		N2	wild type	iff-1	57	105/105	EV	p<0.05	3.63636
		N2	wild type	EV	55	92/105
		N2	wild type	eIF4B	52	85/105	EV	p<0.01	-5.45455
		N2	wild type	eif-3.A	54	86/105	EV	ns	-1.81818
	2	N2	wild type	EV	53	97/105
		N2	wild type	eIF4A-DDX19	51	98/105	EV	ns	-3.77358
		N2	wild type	eIF4A-Prp5	52	105/105	EV	ns	-1.88679
		N2	wild type	eif-3.A	58	99/105	EV	ns	9.43396
		N2	wild type	eIF4H	52	61/61	EV	ns	-1.88679
		N2	wild type	ife-3	58	90/105	EV	ns	9.43396
		N2	wild type	ife-1	52	105/105	EV	ns	-1.88679
		N2	wild type	ife-4	60	100/105	EV	ns	13.2075
		N2	wild type	iff-1	58	102/105	EV	ns	9.43396
		N2	wild type	eIF4B	52	99/105	EV	ns	-1.88679
	3	N2	wild type	EV	52	91/105
		N2	wild type	eIF4A-DDX19	48	82/105	EV	ns	-7.69231
		N2	wild type	eIF4A-Prp5	49	87/105	EV	ns	-5.76923
		N2	wild type	eif-3.A	54	83/105	EV	ns	3.84615
		N2	wild type	eIF4H	52	78/105	EV	ns	0
		N2	wild type	ife-3	46	92/105	EV	ns	-11.5385
		N2	wild type	ife-1	58	79/105	EV	ns	11.5385
		N2	wild type	ife-4	53	81/105	EV	ns	1.92308
		N2	wild type	iff-1	55	80/105	EV	ns	5.76923
		N2	wild type	eIF4B	49	75/105	EV	ns	-5.76923
	1	N2	wild type	EV	51	91/105
		N2	wild type	ife-2	55	88/105	EV	ns	7.84314
		N2	wild type	eIF5B	48	93/105	EV	ns	-5.88235
	2	N2	wild type	EV	50	96/105
		N2	wild type	ife-2	48	93/105	EV	ns	-4
		N2	wild type	eIF5B	50	88/105	EV	ns	0
	3	N2	wild type	EV	49	87/105
		N2	wild type	ife-2	48	101/105	EV	ns	-2.04082
		N2	wild type	eIF5B	49	87/105	EV	ns	0
	1	N2	wild type	EV	48	81/90
		N2	wild type	ifg-1	60	87/90	EV	p<0.001	25
	2	N2	wild type	EV	50	88/105
		N2	wild type	ifg-1	60	105/105	EV	p<0.001	20
	3	N2	wild type	EV	48	100/105
		N2	wild type	ifg-1	63	105/105	EV	p<0.001	31.2
	1	N2	wild type	EV	53	98/105
		N2	wild type	eif-2α	83	105/105	EV	p<0.001	56
	2	N2	wild type	EV	53	105/105
		N2	wild type	eif-2α	84	105/105	EV	p<0.001	58.4
	3	N2	wild type	EV	53	100/105
		N2	wild type	eif-2α	83	105/105	EV	p<0.001	56
	1	N2	wild type	EV	48	101/105
		N2	wild type	eef-1.B	36	92/105	EV	p<0.001	-25
	2	N2	wild type	EV	58	96/105
		N2	wild type	eef-1.B	48	93/105	EV	p<0.001	-17.2
	3	N2	wild type	EV	50	89/105
		N2	wild type	eef-1.B	36	86/105	EV	p<0.001	-28
	1	N2	wild type	EV	58	92/105
		N2	wild type	eft-1	43	94/105	EV	p<0.001	-25.8
		N2	wild type	eft-4	42	86/105	EV	p<0.001	-27.5
		N2	wild type	eft-2	42	95/105	EV	p<0.001	-27.5
	2	N2	wild type	EV	58	95/105
		N2	wild type	eft-1	40	88/105	EV	p<0.001	-31
		N2	wild type	eft-4	39	98/105	EV	p<0.001	-32.7
		N2	wild type	eft-2	36	90/105	EV	p<0.001	-37.9
	3	N2	wild type	EV	58	95/105
		N2	wild type	eft-1	46	89/105	EV	p<0.001	-20.6
		N2	wild type	eft-4	41	90/105	EV	p<0.001	-29.3
		N2	wild type	eft-2	38	91/105	EV	p<0.001	-34.4

### Sheet: Figure 2
	Experiment #	Strain	Genotype	RNAi	Mean survival	# Deaths/total before censoring	Control for comparison	p value with respect to control	% Survival extension (compared to control)	Remarks
	1	N2	wild type	EV	53	98/105				same as Figure 1
		N2	wild type	eif-2α	83	105/105	EV	p<0.001	56	same as Figure 1
	1	KU4	sek-1(km4)	EV	13	105/105
		KU4	sek-1(km4)	eif-2α	44	105/105	EV	p<0.001	238.4
	1	KU25	pmk-1(km25)	EV	39	102/105
		KU25	pmk-1(km25)	eif-2α	54	105/105	EV	p<0.001	38.4
	1	NU3	dbl-1(nk3)	EV	38	105/105
		NU3	dbl-1(nk3)	eif-2α	71	105/105	EV	p<0.001	86.8
	1	AE501	nhr-8(ok186)	EV	48	105/105
		AE501	nhr-8(ok186)	eif-2α	68	105/105	EV	p<0.001	41.6
	1	zip-2(tm4248)	zip-2(tm4248)	EV	50	105/105
		zip-2(tm4248)	zip-2(tm4248)	eif-2α	55	105/105	EV	ns	10
	2	N2	wild type	EV	53	98/105				same as Figure 1
		N2	wild type	eif-2α	83	105/105	EV	p<0.001	56	same as Figure 1
	2	KU4	sek-1(km4)	EV	10	105/105
		KU4	sek-1(km4)	eif-2α	39	105/105	EV	p<0.001	290
	2	KU25	pmk-1(km25)	EV	38	105/105
		KU25	pmk-1(km25)	eif-2α	53	105/105	EV	p<0.001	39.4
	2	NU3	dbl-1(nk3)	EV	39	105/105
		NU3	dbl-1(nk3)	eif-2α	69	105/105	EV	p<0.001	76.9
	2	AE501	nhr-8(ok186)	EV	42	105/105
		AE501	nhr-8(ok186)	eif-2α	65	105/105	EV	p<0.001	54.7
	2	zip-2(tm4248)	zip-2(tm4248)	EV	50	103/105
		zip-2(tm4248)	zip-2(tm4248)	eif-2α	55	103/105	EV	ns	-3.57
	3	N2	wild type	EV	53	98/105				same as Figure 1
		N2	wild type	eif-2α	83	105/105	EV	p<0.001	56	same as Figure 1
	3	KU4	sek-1(km4)	EV	10	105/105
		KU4	sek-1(km4)	eif-2α	30	105/105	EV	p<0.001	200
	3	KU25	pmk-1(km25)	EV	38	104/105
		KU25	pmk-1(km25)	eif-2α	57	103/105	EV	p<0.001	50
	3	NU3	dbl-1(nk3)	EV	40	98/105
		NU3	dbl-1(nk3)	eif-2α	67	100/105	EV	p<0.001	67.5
	3	AE501	nhr-8(ok186)	EV	53	98/105
		AE501	nhr-8(ok186)	eif-2α	73	105/105	EV	p<0.001	37.7
	3	zip-2(tm4248)	zip-2(tm4248)	EV	53	97/105
		zip-2(tm4248)	zip-2(tm4248)	eif-2α	54	103/105	EV	ns	-1.88

### Sheet: Figure S3
	Experiment #	Strain	Genotype	RNAi	Mean survival	# Deaths/total before censoring	Control for comparison	p value with respect to control	% Survival extension (compared to control)	Remarks
	1	N2	wild type	EV	48	81/90				same as Figure 1
		N2	wild type	ifg-1	60	87/90	EV	p<0.001	25	same as Figure 1
	1	KU4	sek-1(km4)	EV	18	99/105
		KU4	sek-1(km4)	ifg-1	39	92/105	EV	p<0.001	116.6
	1	KU25	pmk-1(km25)	EV	30	90/90
		KU25	pmk-1(km25)	ifg-1	41	90/90	EV	p<0.001	36.6
	1	NU3	dbl-1(nk3)	EV	30	70/90
		NU3	dbl-1(nk3)	ifg-1	48	87/90	EV	p<0.001	60
	1	AE501	nhr-8(ok186)	EV	42	99/105
		AE501	nhr-8(ok186)	ifg-1	60	105/105	EV	p<0.001	42.8
	1	zip-2(tm4248)	zip-2(tm4248)	EV	46	90/90
		zip-2(tm4248)	zip-2(tm4248)	ifg-1	43	90/90	EV	ns	-6.52
	2	N2	wild type	EV	50	88/105				same as Figure 1
		N2	wild type	ifg-1	60	105/105	EV	p<0.001	20	same as Figure 1
	2	KU4	sek-1(km4)	EV	9	105/105
		KU4	sek-1(km4)	ifg-1	36	105/105	EV	p<0.001	300
	2	KU25	pmk-1(km25)	EV	27	105/105
		KU25	pmk-1(km25)	ifg-1	36	105/105	EV	p<0.001	33.3
	2	NU3	dbl-1(nk3)	EV	27	105/105
		NU3	dbl-1(nk3)	ifg-1	46	105/105	EV	p<0.001	70.3
	2	AE501	nhr-8(ok186)	EV	30	105/105
		AE501	nhr-8(ok186)	ifg-1	53	105/105	EV	p<0.001	76.6
	2	zip-2(tm4248)	zip-2(tm4248)	EV	46	105/105
		zip-2(tm4248)	zip-2(tm4248)	ifg-1	40	105/105	EV	p<0.05	-13.04
	3	N2	wild type	EV	48	100/105				same as Figure 1
		N2	wild type	ifg-1	63	105/105	EV	p<0.001	31.2	same as Figure 1
	3	KU4	sek-1(km4)	EV	9	105/105
		KU4	sek-1(km4)	ifg-1	34	105/105	EV	p<0.001	277.7
	3	KU25	pmk-1(km25)	EV	31	105/105
		KU25	pmk-1(km25)	ifg-1	41	105/105	EV	p<0.001	32.2
	3	NU3	dbl-1(nk3)	EV	27	105/105
		NU3	dbl-1(nk3)	ifg-1	48	105/105	EV	p<0.001	77.7
	3	AE501	nhr-8(ok186)	EV	41	105/105
		AE501	nhr-8(ok186)	ifg-1	55	105/105	EV	p<0.001	34.1
	3	zip-2(tm4248)	zip-2(tm4248)	EV	47	105/105
		zip-2(tm4248)	zip-2(tm4248)	ifg-1	45	105/105	EV	ns	-4.25

### Sheet: Figure 5
	Experiment #	Strain	Genotype	RNAi	Mean survival	# Deaths/total before censoring	Control for comparison	p value with respect to control	% Survival extension (compared to control)	Remarks
	1	N2	wild type	EV	48	101/105				same as Figure 1
		N2	wild type	eef-1.B	36	92/105	EV	p<0.001	-25	same as Figure 1
	2	N2	wild type	EV	58	96/105				same as Figure 1
		N2	wild type	eef-1.B	48	93/105	EV	p<0.001	-17.2	same as Figure 1
	3	N2	wild type	EV	50	89/105				same as Figure 1
		N2	wild type	eef-1.B	36	86/105	EV	p<0.001	-28	same as Figure 1
	1	KU4	sek-1(km4)	EV	8.99	105/105
		KU4	sek-1(km4)	eef-1B.2	13.5	105/105	EV	ns	50
	1	KU25	pmk-1(km25)	EV	30.42	105/105
		KU25	pmk-1(km25)	eef-1B.2	25.48	105/105	EV	ns	-16.2
	1	NU3	dbl-1(nk3)	EV	35.45	95/105
		NU3	dbl-1(nk3)	eef-1B.2	30.16	105/105	EV	p<0.01	-14.92
	1	AE501	nhr-8(ok186)	EV	41.43	99/105
		AE501	nhr-8(ok186)	eef-1B.2	29.21	91/105	EV	p<0.001	-29.4
	2	KU4	sek-1(km4)	EV	9.1	105/105
		KU4	sek-1(km4)	eef-1B.2	13.52	103/105	EV	ns	48.5
	2	KU25	pmk-1(km25)	EV	31.3	105/105
		KU25	pmk-1(km25)	eef-1B.2	26.1	105/105	EV	p<0.001	-16.6
	2	NU3	dbl-1(nk3)	EV	43.5	105/105
		NU3	dbl-1(nk3)	eef-1B.2	35.1	105/105	EV	p<0.001	-19.3
	2	AE501	nhr-8(ok186)	EV	48.3	97/105
		AE501	nhr-8(ok186)	eef-1B.2	34.8	92/105	EV	p<0.001	-27.9
	3	KU4	sek-1(km4)	EV	18.77	99/105
		KU4	sek-1(km4)	eef-1B.2	14.37	105/105	EV	p<0.001	-23.44
	3	KU25	pmk-1(km25)	EV	31.03	105/105
		KU25	pmk-1(km25)	eef-1B.2	27.55	105/105	EV	p<0.001	-11.2
	3	NU3	dbl-1(nk3)	EV	53.7	96/105
		NU3	dbl-1(nk3)	eef-1B.2	48.9	101/105	EV	p<0.05	-8.93
	3	AE501	nhr-8(ok186)	EV	44.91	100/105
		AE501	nhr-8(ok186)	eef-1B.2	33.03	96/105	EV	p<0.001	-26.4
	1	zip-2(tm4248)	zip-2(tm4248)	EV	49	102/107
		zip-2(tm4248)	zip-2(tm4248)	eef-1.B	47	100/105	EV	ns	-4.08
	2	zip-2(tm4248)	zip-2(tm4248)	EV	48	100/105
		zip-2(tm4248)	zip-2(tm4248)	eef-1.B	48	105/105	EV	ns	0
	3	zip-2(tm4248)	zip-2(tm4248)	EV	40	89/105
		zip-2(tm4248)	zip-2(tm4248)	eef-1.B	42	77/90	EV	ns	5

### Sheet: Figure 6
	Experiment #	Strain	Genotype	RNAi	Mean survival	# Deaths/total before censoring	Control for comparison	p value with respect to control	% Survival extension (compared to control)	Remarks
	1	N2	wild type	EV	58	92/105				same as Figure 1
		N2	wild type	eft-2	42	95/105	EV	p<0.001	-27.5	same as Figure 1
	2	N2	wild type	EV	58	95/105				same as Figure 1
		N2	wild type	eft-2	36	90/105	EV	p<0.001	-37.9	same as Figure 1
	3	N2	wild type	EV	58	95/105				same as Figure 1
		N2	wild type	eft-2	38	91/105	EV	p<0.001	-34.4	same as Figure 1
	1	KU4	sek-1(km4)	EV	11	90/90
		KU4	sek-1(km4)	eft-2	20	90/90	EV	p<0.001	81.8
	1	KU25	pmk-1(km25)	EV	35	90/90
		KU25	pmk-1(km25)	eft-2	34	90/90	EV	ns	-2.857
	1	NU3	dbl-1(nk3)	EV	32.54	84/90
		NU3	dbl-1(nk3)	eft-2	38.27	90/90	EV	p<0.001	17.6
	1	AE501	nhr-8(ok186)	EV	39.33	88/90
		AE501	nhr-8(ok186)	eft-2	34.33	90/90	EV	ns	-12.71
	2	KU4	sek-1(km4)	EV	11	90/90
		KU4	sek-1(km4)	eft-2	16.13	90/90	EV	p<0.001	46.63
	2	KU25	pmk-1(km25)	EV	33.5	90/90
		KU25	pmk-1(km25)	eft-2	36.17	90/90	EV	ns	7.97
	2	NU3	dbl-1(nk3)	EV	38.67	78/90
		NU3	dbl-1(nk3)	eft-2	51	89/90	EV	p<0.001	31.8
	2	AE501	nhr-8(ok186)	EV	39.67	89/90
		AE501	nhr-8(ok186)	eft-2	47.67	83/90	EV	p<0.001	20.1
	3	KU4	sek-1(km4)	EV	11.33	90/90
		KU4	sek-1(km4)	eft-2	26	90/90	EV	p<0.001	129.4
	3	KU25	pmk-1(km25)	EV	31.82	83/90
		KU25	pmk-1(km25)	eft-2	40.42	84/90	EV	p<0.001	27
	3	NU3	dbl-1(nk3)	EV	39.33	90/90
		NU3	dbl-1(nk3)	eft-2	53.67	90/90	EV	p<0.001	36
	3	AE501	nhr-8(ok186)	EV	43.27	87/90
		AE501	nhr-8(ok186)	eft-2	52	90/90	EV	p<0.001	20.1
	1	zip-2(tm4248)	zip-2(tm4248)	EV	49	102/107
		zip-2(tm4248)	zip-2(tm4248)	eft-2	54	103/105	EV	p<0.05	12.5
	2	zip-2(tm4248)	zip-2(tm4248)	EV	48	88/105
		zip-2(tm4248)	zip-2(tm4248)	eft-2	58	70/91	EV	p<0.05	20.8
	3	zip-2(tm4248)	zip-2(tm4248)	EV	37	89/105
		zip-2(tm4248)	zip-2(tm4248)	eft-2	39	57/70	EV	ns	5.4
